# Parental kynurenine 3-monooxygenase genotype in mice directs sex-specific behavioral outcomes in offspring

**DOI:** 10.1101/2024.12.18.629210

**Authors:** Snezana Milosavljevic, Maria V. Piroli, Emma J. Sandago, Gerardo G. Piroli, Holland H. Smith, Sarah Beggiato, Norma Frizzell, Ana Pocivavsek

**Author notes:** Corresponding Author: Ana Pocivavsek, Ph.D., University of South Carolina School of Medicine, Department of Pharmacology, Physiology and Neuroscience, Building 1, D26, 6311 Garners Ferry Rd, Columbia, SC 29209, USA.

## Abstract

**Background:** Disruptions in brain development can impact behavioral traits and increase the risk of neurodevelopmental conditions such as autism spectrum disorder, attention-deficit/hyperactivity disorder (ADHD), schizophrenia, and bipolar disorder, often in sex-specific ways. Dysregulation of the kynurenine pathway (KP) of tryptophan metabolism has been implicated in cognitive and neurodevelopmental disorders. Increased brain kynurenic acid (KYNA), a neuroactive metabolite implicated in cognition and sleep homeostasis, and variations in the *Kmo* gene, which encodes kynurenine 3-monooxygenase (KMO), have been identified in these patients. We hypothesize that parental *Kmo* genetics influence KP biochemistry, sleep behavior and brain energy demands, contributing to impairments in cognition and sleep in offspring through the influence of parental genotype and genetic nurture mechanisms.

**Methods:** A mouse model of partial *Kmo* deficiency, *Kmo* heterozygous (HET-*Kmo^+/−^*), was used to examine brain KMO activity, KYNA levels, and sleep behavior in HET-*Kmo^+/−^* compared to wild-type control (WT-Control) mice. Brain mitochondrial respiration was assessed, and KP metabolites and corticosterone levels were measured in breast milk. Behavioral assessments were conducted on wild-type offspring from two parental groups: i) WT-Control from WT-Control parents, ii) wild-type *Kmo* (WT-*Kmo^+/+^*) from *Kmo* heterozygous parents (HET-*Kmo^+/−^*). All mice were C57Bl/6J background strain. Adult female and male offspring underwent behavioral testing for learning, memory, anxiety-like behavior and sleep-wake patterns.

**Results:** HET-*Kmo^+/−^* mice exhibited reduced brain KMO activity, increased KYNA levels, and disrupted sleep architecture and electroencephalogram (EEG) power spectra. Mitochondrial respiration (Complex I and complex II activity) and electron transport chain protein levels were impaired in the hippocampus of HET-*Kmo^+/−^* females. Breast milk from HET-*Kmo^+/−^* mothers increased kynurenine exposure during lactation but corticosterone levels were unchanged. Compared to WT-Control offspring, WT-*Kmo^+/+^* females showed impaired spatial learning, heightened anxiety, reduced sleep and abnormal EEG spectral power. WT-*Kmo^+/+^* males had deficits in reversal learning but no sleep disturbances or anxiety-like behaviors.

**Conclusions:** These findings suggest that *Kmo* deficiency impacts KP biochemistry, sleep behavior, and brain mitochondrial function. Even though WT-*Kmo^+/+^* inherit identical genetic material as WT-Control, their development might be shaped by the parent’s physiology, behavior, or metabolic state influenced by their *Kmo* genotype, leading to phenotypic sex-specific differences in offspring.

**Plain English summary:** Interactions between genetic and environmental factors are carefully regulated during the intricate process of brain development. While genetic information is directly inherited from parents, emerging evidence suggests that parental genetic factors can also shape the environment influencing children’s development in a sex-specific ways. Disruptions in brain development can impact cognitive and behavioral traits and increase the risk of neurodevelopmental conditions such as autism spectrum disorder, attention-deficit/hyperactivity disorder, schizophrenia, and bipolar disorder. This study explored how *kynurenine 3-monooxygenase* (*Kmo*) genotype affects female and male mice, focusing on potential sex-specific behavioral changes in offspring born to parents with a genetic disruption in *Kmo*. We found that female and male mice with partial *Kmo* deficiency experienced reduced sleep and increased sleep pressure. In female mice, *Kmo* deficiency impaired mitochondrial energy production in the brain. We also observed alterations in tryptophan metabolism and nutrient composition in the breast milk of *Kmo*-deficient females. In adult offspring born to *Kmo*-deficient parents, females exhibited learning difficulties, heightened anxiety-like behaviors, and sleep disturbances. In contrast, male offspring showed mild cognitive impairments but no major sleep issues. These findings highlight that parental *Kmo* genotype can influence sex differences in cognitive and sleep-related behaviors in offspring. This underscores the importance of considering parental genetic factors when studying neurodevelopmental disorders and associated behavioral outcomes.

**Highlights:**

- Mice with a partial *Kmo* deficiency, *Kmo* heterozygous (HET-*Kmo^+/−^*), were used to evaluate the impact of parental *Kmo* genetics on kynurenine pathway biochemistry, brain mitochondrial function, sleep patterns, and cognitive performance.
- Female and male HET-*Kmo^+/−^* mice exhibited elevated brain KYNA levels and had reduced sleep, prolonged wakefulness, and altered spectra power during sleep. In HET-*Kmo^+/−^* females, hippocampal mitochondrial respiration and electron transport chain protein levels were significantly altered. Breast milk from HET-*Kmo^+/−^* females increased kynurenine exposure during lactation to offspring, including their wild-type (WT-*Kmo^+/+^*) offspring.
- Sex differences were observed in learning and memory, anxiety-like behavior, and sleep-wake patterns between WT-Control, from wild-type parents, and WT-*Kmo^+/+^* offspring from HET-*Kmo^+/−^* parents. Female WT-*Kmo^+/+^* offspring had impaired spatial learning, increased anxiety-like behavior, reduced sleep, but elevated delta power during sleep. Male WT-*Kmo^+/+^* offspring exhibited deficits in reversal learning only and not sleep impairments.
