## Supplemental Statistical Table for "Parental kynurenine 3-monooxygenase genotype in mice directs sex-specific behavioral outcomes in offspring"

### Sheet: Figures
Statistical analysis for figures wherein male and female data are presented separately.
	Figure	Data	Statistics	Main Effect			Interaction
					F (DFn, DFd)	P value		F (DFn, DFd)	P value
	HET-Kmo+/- vs. WT-Control
Sleep	2A	% total time	Three-way ANOVA	Genotype	F (1, 72) = 1.011e-006	P=0.9992	Sex x Genotype	F (1, 72) = 2.527e-007	P=0.9996
				Sex	F (1, 72) = 2.527e-007	P=0.9996	Vigilance state x Sex	F (2, 72) = 0.4491	P=0.6400
				Vigilance state	F (2, 72) = 2012	****P<0.0001	Vigilance state x Genotype	F (2, 72) = 36.66	****P<0.0001
							Vigilance state x Sex x Genotype	F (2, 72) = 0.8889	P=0.4156
	2B	Bouts	Three-way ANOVA	Genotype	F (1, 72) = 2.185	P=0.1437	Sex x Genotype	F (1, 72) = 5.132	*P=0.0265
				Sex	F (1, 72) = 0.1177	P=0.7326	Vigilance state x Sex	F (2, 72) = 0.2742	P=0.7610
				Vigilance state	F (2, 72) = 240.0	****P<0.0001	Vigilance state x Genotype	F (2, 72) = 0.6225	P=0.5395
							Vigilance state x Sex x Genotype	F (2, 72) = 2.131	P=0.1262
	2C	Bout Duration	Three-way ANOVA	Genotype	F (1, 72) = 0.1447	P=0.7048	Sex x Genotype	F (1, 72) = 0.8961	P=0.3470
				Sex	F (1, 72) = 0.2136	P=0.6453	Vigilance state x Sex	F (2, 72) = 0.1822	P=0.8338
				Vigilance state	F (2, 72) = 107.9	****P<0.0001	Vigilance state x Genotype	F (2, 72) = 6.117	**P=0.0035
							Vigilance state x Sex x Genotype	F (2, 72) = 0.6619	P=0.5190
	2D	Transitions	Three-way ANOVA	Genotype	F (1, 48) = 2.413	P=0.1269	Sex x Genotype	F (1, 48) = 7.088	*P=0.0105
				Sex	F (1, 48) = 0.5820	P=0.4493	Vigilance state x Sex	F (1, 48) = 0.03272	P=0.8572
				Vigilance state	F (1, 48) = 39.49	****P<0.0001	Vigilance state x Genotype	F (1, 48) = 0.008908	P=0.9252
							Vigilance state x Sex x Genotype	F (1, 48) = 0.02728	P=0.8695
	2E	REM Power	Three-way RM ANOVA	Genotype	F (1, 24) = 0.05733	P=0.8128	Sex x Genotype	F (1, 24) = 1.433	P=0.2429
				Sex	F (1, 24) = 0.4495	P=0.5090	Frequency x Sex	F (38, 912) = 0.3836	P=0.9998
				Frequency	F (2.095, 50.28) = 429.6	****P<0.0001	Frequency x Genotype	F (38, 912) = 5.363	****P<0.0001
							Frequency x Sex x Genotype	F (38, 912) = 0.3832	P=0.9998
	2F	NREM Power	Three-way RM ANOVA	Genotype	F (1, 24) = 0.03619	P=0.8507	Sex x Genotype	F (1, 24) = 0.03619	P=0.8507
				Sex	F (1, 24) = 2.614	P=0.1190	Frequency x Sex	F (38, 912) = 0.8423	P=0.7392
				Frequency	F (1.696, 40.71) = 639.4	****P<0.0001	Frequency x Genotype	F (38, 912) = 9.283	****P<0.0001
							Frequency x Sex x Genotype	F (38, 912) = 0.1563	P>0.9999
	2G	Relative Cage Activity	Two-way ANOVA	Genotype	F (1, 24) = 3.394	P=0.0778	Sex x Genotype	F (1, 24) = 0.2136	P=0.6481
				Sex	F (1, 24) = 3.411	P=0.0771
	Figure 3 only female data are presented.
	Figure 4 only female data are presented.
	WT-Kmo+/+ vs. WT-Control
Barnes Maze	5B	Distance	Three-way RM ANOVA	Genotype	F (1, 76) = 2.385	P=0.1266	Sex x Genotype	F (1, 76) = 10.34	**P=0.0019
				Sex	F (1, 76) = 0.9889	P=0.3232	Day x Sex	F (2, 152) = 0.3817	P=0.6834
				Day	F (1.882, 143.0) = 12.03	****P<0.0001	Day x Genotype	F (2, 152) = 0.9382	P=0.3936
							Day x Sex x Genotype	F (2, 152) = 0.5578	P=0.5736
	5C	Errors	Three-way RM ANOVA	Genotype	F (1, 76) = 0.2816	P=0.5972	Sex x Genotype	F (1, 76) = 9.842	**P=0.0024
				Sex	F (1, 76) = 2.381	P=0.1269	Day x Sex	F (2, 152) = 0.3136	P=0.7313
				Day	F (1.864, 141.6) = 4.575	*P=0.0137	Day x Genotype	F (2, 152) = 0.8743	P=0.4192
							Day x Sex x Genotype	F (2, 152) = 0.4454	P=0.6414
	5D	% time immobile	Three-way RM ANOVA	Genotype	F (1, 64) = 9.490	**P=0.0030	Sex x Genotype	F (1, 64) = 0.7981	P=0.3750
				Sex	F (1, 64) = 0.3783	P=0.5407	Day x Sex	F (2, 128) = 0.7738	P=0.4634
				Day	F (1.969, 126.0) = 1.635	P=0.1995	Day x Genotype	F (2, 128) = 0.8025	P=0.4505
							Day x Sex x Genotype	F (2, 128) = 0.1671	P=0.8463
Barnes Maze Reversal	6A	Reversal Distance	Two-way ANOVA	Genotype	F (1, 72) = 7.691	**P=0.0071	Sex x Genotype	F (1, 72) = 0.0009904	P=0.9750
				Sex	F (1, 72) = 0.2268	P=0.6353
	6B	Reversal Errors	Two-way ANOVA	Genotype	F (1, 72) = 5.030	*P=0.0280	Sex x Genotype	F (1, 72) = 0.3992	P=0.5295
				Sex	F (1, 72) = 0.08592	P=0.7703
Elevated Zero Maze	7A	Distance Traveled	Two-way ANOVA	Genotype	F (1, 70) = 41.90	****P<0.0001	Sex x Genotype	F (1, 70) = 2.532	P=0.1161
				Sex	F (1, 70) = 1.613	P=0.2083
	7B	Entries	Three-way ANOVA	Genotype	F (1, 140) = 8.394	**P=0.0044	Sex x Genotype	F (1, 140) = 6.000	*P=0.0155
				Sex	F (1, 140) = 0.09783	P=0.7549	Area x Sex	F (1, 140) = 0.1106	P=0.7400
				Area	F (1, 140) = 1.047	P=0.3080	Area x Genotype	F (1, 140) = 0.1135	P=0.7367
							Area x Sex x Genotype	F (1, 140) = 0.01590	P=0.8998
Splash Test	7C	Grooming Events	Two-way ANOVA	Genotype	F (1, 65) = 0.02961	P=0.8639	Sex x Genotype	F (1, 65) = 0.03399	P=0.8543
				Sex	F (1, 65) = 4.093	*P=0.0472
	7D	Grooming Latency	Two-way ANOVA	Genotype	F (1, 65) = 1.917	P=0.1709	Sex x Genotype	F (1, 65) = 0.5943	P=0.4436
				Sex	F (1, 65) = 0.1271	P=0.7226
Sleep	8A	NREM Duration	Three-way RM ANOVA	Genotype	F (1, 26) = 5.894	*P=0.0224	Sex x Genotype	F (1, 26) = 1.027	P=0.3202
				Sex	F (1, 26) = 0.6233	P=0.4370	ZT x Sex	F (2, 52) = 0.1094	P=0.8965
				ZT	F (1.929, 50.17) = 42.61	****P<0.0001	ZT x Genotype	F (2, 52) = 0.5187	P=0.5984
							ZT x Sex x Genotype	F (2, 52) = 0.009475	P=0.9906
	8B	Wake Duration	Three-way RM ANOVA	Genotype	F (1, 26) = 6.229	*P=0.0192	Sex x Genotype	F (1, 26) = 1.810	P=0.1901
				Sex	F (1, 26) = 1.314	P=0.2621	ZT x Sex	F (2, 52) = 0.08242	P=0.9210
				ZT	F (1.961, 50.99) = 39.82	****P<0.0001	ZT x Genotype	F (2, 52) = 0.3254	P=0.7237
							ZT x Sex x Genotype	F (2, 52) = 0.009765	P=0.9903
	8C	NREM Power	Three-way RM ANOVA	Genotype	F (1, 26) = 1.093	P=0.3054	Sex x Genotype	F (1, 26) = 2.098	P=0.1594
				Sex	F (1, 26) = 0.1399	P=0.7114	Frequency x Sex	F (38, 988) = 0.9081	P=0.6305
				Frequency	F (1.747, 45.43) = 956.8	****P<0.0001	Frequency x Genotype	F (38, 988) = 2.238	****P<0.0001
							Frequency x Sex x Genotype	F (38, 988) = 0.4961	P=0.9957
	8D	REM Power	Three-way RM ANOVA	Genotype	F (1, 26) = 2.312	P=0.1405	Sex x Genotype	F (1, 26) = 3.508	P=0.0724
				Sex	F (1, 26) = 1.334	P=0.2586	Frequency x Sex	F (38, 988) = 0.9648	P=0.5318
				Frequency	F (1.566, 40.71) = 303.5	****P<0.0001	Frequency x Genotype	F (38, 988) = 1.023	P=0.4319
							Frequency x Sex x Genotype	F (38, 988) = 0.8260	P=0.7644
	8E	Relative Cage Activity	Two-way ANOVA	Genotype	F (1, 26) = 4.837	*P=0.0369	Sex x Genotype	F (1, 26) = 0.2007	P=0.6579
				Sex	F (1, 26) = 2.597	P=0.1191

### Sheet: Supplement
Statistical analysis for figures wherein male and female data are presented separately.
	Figure	Data	Statistics	Main Effect			Interaction
					F (DFn, DFd)	P value		F (DFn, DFd)	P value
	HET-Kmo+/- vs. WT-Control
Sleep	S1A	REM Power	Three-way RM ANOVA	Genotype	F (1, 24) = 1.487	P=0.2345	Sex x Genotype	F (1, 24) = 0.2200	P=0.6433
				Sex	F (1, 24) = 4.132	P=0.0533	Frequency x Sex	F (38, 912) = 1.199	P=0.1929
				Frequency	F (2.299, 55.17) = 373.2	****P<0.0001	Frequency x Genotype	F (38, 912) = 4.418	****P<0.0001
							Frequency x Sex x Genotype	F (38, 912) = 0.3363	P>0.9999
	S1B	NREM Power	Three-way RM ANOVA	Genotype	F (1, 24) = 0.09546	P=0.7600	Sex x Genotype	F (1, 24) = 0.6635	P=0.4233
				Sex	F (1, 24) = 0.8591	P=0.3632	Frequency x Sex	F (38, 912) = 0.4889	P=0.9963
				Frequency	F (1.941, 46.59) = 611.6	****P<0.0001	Frequency x Genotype	F (38, 912) = 6.807	****P<0.0001
							Frequency x Sex x Genotype	F (38, 912) = 0.1737	P>0.9999
	Supplementary Figure 2 only female data are presented.
	WT-Kmo+/+ vs. WT-Control
Barnes Maze	S4A	Latency	Three-way RM ANOVA	Genotype	F (1, 76) = 8.243	**P=0.0053	Sex x Genotype	F (1, 76) = 0.5950	P=0.4429
				Sex	F (1, 76) = 0.004024	P=0.9496	Day x Sex	F (2, 152) = 0.1521	P=0.8591
				Day	F (1.834, 139.4) = 15.45	****P<0.0001	Day x Genotype	F (2, 152) = 0.5391	P=0.5844
							Day x Sex x Genotype	F (2, 152) = 0.1667	P=0.8466
	S4B	Reversal % time immobile	Three-way ANOVA	Genotype	F (1, 60) = 4.759	*P=0.0331	Sex x Genotype	F (1, 60) = 0.02720	P=0.8696
				Sex	F (1, 60) = 0.04083	P=0.8405
Sleep	S5A	NREM Power	Three-way RM ANOVA	Genotype	F (1, 26) = 0.04148	P=0.8402	Sex x Genotype	F (1, 26) = 0.0001153	P=0.9915
				Sex	F (1, 26) = 0.009297	P=0.9239	Frequency x Sex	F (38, 988) = 0.9189	P=0.6119
				Frequency	F (2.397, 62.32) = 814.2	****P<0.0001	Frequency x Genotype	F (38, 988) = 1.802	**P=0.0023
							Frequency x Sex x Genotype	F (38, 988) = 0.5499	P=0.9882
	S5B	REM Power	Three-way RM ANOVA	Genotype	F (1, 26) = 1.467	P=0.2368	Sex x Genotype	F (1, 26) = 3.699	P=0.0654
				Sex	F (1, 26) = 0.2036	P=0.6556	Frequency x Sex	F (38, 988) = 1.257	P=0.1393
				Frequency	F (1.804, 46.91) = 296.6	****P<0.0001	Frequency x Genotype	F (38, 988) = 0.4415	P=0.9988
							Frequency x Sex x Genotype	F (38, 988) = 0.5583	P=0.9864
